# Human iPSC 4R tauopathy model uncovers modifiers of tau propagation

**DOI:** 10.1101/2023.06.19.544278

**Authors:** Celeste Parra Bravo, Alice Maria Giani, Jesus Madero Perez, Zeping Zhao, Avi Samelson, Man Ying Wong, Alessandro Evangelisti, Li Fan, Tatyana Pozner, Maria Mercedes, Pearly Ye, Tark Patel, Allan Yarahmady, Gillian Carling, Virginia M. Y. Lee, Manu Sharma, Sue-Ann Mok, Wenjie Luo, Mingrui Zhao, Martin Kampmann, Shiaoching Gong, Li Gan

## Abstract

Tauopathies are age-associated neurodegenerative diseases whose mechanistic underpinnings remain elusive, partially due to lack of appropriate human models. Current human induced pluripotent stem cell (hiPSC)-derived neurons express very low levels of 4-repeat (4R)-tau isoforms that are normally expressed in adult brain. Here, we engineered new iPSC lines to express 4R-tau and 4R-tau carrying the P301S *MAPT* mutation when differentiated into neurons. 4R-P301S neurons display progressive Tau inclusions upon seeding with Tau fibrils and recapitulate features of tauopathy phenotypes, including shared transcriptomic signatures, autophagic body accumulation, and impaired neuronal activity. A CRISPRi screen of genes associated with Tau pathobiology identified over 500 genetic modifiers of Tau-seeding-induced Tau propagation, including retromer VPS29 and the UFMylation cascade as top modifiers. In AD brains, the UFMylation cascade is altered in neurofibrillary-tangle-bearing neurons. Inhibiting the UFMylation cascade suppressed seeding-induced Tau propagation. This model provides a powerful platform to identify novel therapeutic strategies for 4R tauopathy.
