## Supplementary Table 1 for "Human iPSC 4R tauopathy model uncovers modifiers of tau propagation"

### Sheet: Sheet1
Table S1: Genotyping primers for hiPSC lines
Table of primer sequences used to confirm genotype by PCR.
4R 5’ end	F: CCAGAGTTCCTGAGAGGAAAGGTCAC
	R: CTTCTCTAGGCACCCGTTCAATTGC
4R 3’ end	F: CACTGCATTCTAGTTGTGGTTTGTC
	R: CACTCCACAGAAGATGCACGGAGTC
4R-FLPe	F: CACTCACACTTCTGGGATGCC
	R: CGGAGAGAGGGTCCGTCATCTG
4R-P301S	F: CAGGGTGGCGTGTCACTCATCC
	R: CTCGCAAGTGTACGCACTCACACCAC
MAPT KO	F: GTGGTTTCTATCCAGCTCTGTTGAG
	R: GGAAGAGGCGAAGTCAATTTGG
4R-P301S-HaloTag 5’ end	F: GACTCCAGGAAGCCAGCAAACTCG
	R: GGACCAACATCGACGTAGTGCATG
4R-P301S-HaloTag 3’ end	F: GTGCCTTCCTTGACCCTGGAAGG
	R: GAGACAGCCTCGACCAACCTTGAG
4R-P301S-dCas9 5’ end	F: CCATTCAGACAAGTCAGTAGGGCCATC
	R: GTGCCCAGTCATAGCCGAATAGCC
4R-P301S-dCas9 3’ end	F: CCCCACAGTTCTTCATCACCTCC
	R: CTCAGATGGAGCAGTGGATGACAAC
4R-P301S;VPS29-/-	F: CATGGAGCTACTGTGCAAACCAATTTCC
	R: CACTCCTTCAAAACTCCCTCATGCCC
