## Supplementary Table 6 for "Human iPSC 4R tauopathy model uncovers modifiers of tau propagation"

### Sheet: Primary screen hits
Target	Gene	Knockdown phenotype	Pvalue	Product
VPS29	VPS29	5.53025	0.00295773	13.9862
RAB3GAP1	RAB3GAP1	3.96841	0.00295773	10.0363
KXD1	KXD1	3.90055	0.00295773	9.86464
VPS41_P1	VPS41	3.73528	0.00295775	9.44667
TSSC1	TSSC1	3.48505	0.00295775	8.81382
ATF5	ATF5	3.29285	0.0857688	3.51238
LAMTOR5	LAMTOR5	2.83448	0.00295775	7.16851
LAMTOR3	LAMTOR3	2.36698	0.00295775	5.98618
PQLC2	PQLC2	2.16798	0.00295775	5.4829
LAMTOR1	LAMTOR1	2.13125	0.00295775	5.39
TAMM41	TAMM41	2.08725	0.0883362	2.19967
PCYT2	PCYT2	2.04775	0.00303575	5.15568
VPS54	VPS54	2.03221	0.00295775	5.13954
NBAS	NBAS	2.01087	0.0514075	2.59196
BECN1	BECN1	1.95588	0.00295775	4.94649
C17orf59	C17orf59	1.92411	0.00295775	4.86616
WDR7	WDR7	1.89961	0.00295775	4.80419
ARFGEF1	ARFGEF1	1.82691	0.00295775	4.62033
COPS5	COPS5	1.75378	0.00328113	4.35635
SPTLC2	SPTLC2	1.68955	0.00295775	4.27293
ARPC3_P1	ARPC3	1.68735	0.00336685	4.17243
PIK3R3	PIK3R3	1.65938	0.00295775	4.19663
HMGCR	HMGCR	1.61258	0.0036364	3.93361
KIF1A	KIF1A	1.60471	0.00295775	4.05838
VPS16	VPS16	1.57818	0.00311562	3.95564
WDR13	WDR13	1.57721	0.00295775	3.98883
COG2	COG2	1.54468	0.00295775	3.90655
DIS3	DIS3	1.51368	0.127497	1.35399
STX7	STX7	1.51161	0.00295775	3.82293
COG5	COG5	1.49535	0.00295775	3.78179
PSAP	PSAP	1.48605	0.00295775	3.75827
TTC1	TTC1	1.47126	0.412339	0.566061
COASY	COASY	1.46986	0.00614228	3.25085
EIF3L	EIF3L	1.46261	0.00295775	3.699
UNC50	UNC50	1.45765	0.00295775	3.68644
TSC1	TSC1	1.45178	0.00295775	3.67161
PTEN	PTEN	1.44385	0.00295775	3.65154
MAP3K12	MAP3K12	1.40525	0.00295775	3.55392
PIK3C3	PIK3C3	1.35531	0.00799964	2.842
COG7	COG7	1.34778	0.00295775	3.40859
CSE1L	CSE1L	1.22204	0.0138907	2.26966
HEATR5B	HEATR5B	1.21211	0.00295775	3.06548
PPCS	PPCS	1.18638	0.00295775	3.0004
PI4KB	PI4KB	1.16248	0.00295775	2.93996
COG6	COG6	1.12845	0.00295775	2.85388
SMEK1	SMEK1	1.12464	0.00629344	2.47546
PSMG1	PSMG1	1.12294	0.0563833	1.40238
BMS1	BMS1	1.11117	0.429335	0.408026
UBA6	UBA6	1.11031	0.00311562	2.78294
LSS	LSS	1.06307	0.0233248	1.73512
TXNDC15	TXNDC15	1.02512	0.00295775	2.59257
RHBDL3	RHBDL3	1.02241	0.0269618	1.60442
TXN	TXN	1.01355	0.135687	0.87922
CCS	CCS	0.979623	0.00303575	2.46643
WRB	WRB	0.975536	0.0110827	1.90752
EGFL8	EGFL8	0.967856	0.00295775	2.44775
KTI12	KTI12	0.966766	0.240706	0.597957
C9orf114	C9orf114	0.943193	0.0286645	1.45502
HECTD3	HECTD3	0.917666	0.148726	0.759473
CAP1	CAP1	0.917023	0.00295775	2.31919
AP1M1	AP1M1	0.914516	0.00295775	2.31285
KIF21A	KIF21A	0.905963	0.00295775	2.29121
FAF2	FAF2	0.893206	0.00354444	2.18876
VPS13D	VPS13D	0.88147	0.0243177	1.42276
ARL8A	ARL8A	0.863573	0.00295775	2.18401
PDS5B	PDS5B	0.862536	0.00303575	2.17164
FSD1L	FSD1L	0.852499	0.00295775	2.156
SLC35A1	SLC35A1	0.825483	0.00295775	2.08768
ACTR8	ACTR8	0.823979	0.0101089	1.64408
RBM14-RBM4_P1	RBM14-RBM4	0.82055	0.0110827	1.60447
OPTN	OPTN	0.797063	0.00676723	1.7293
KIAA1468	KIAA1468	0.792463	0.00303575	1.99521
PRKAA1	PRKAA1	0.790103	0.00480101	1.83199
TLK2	TLK2	0.786796	0.00468266	1.83285
MPI	MPI	0.785479	0.00311562	1.96877
NTC_481	NTC	0.765406	0.00460857	1.78832
CTSD	CTSD	0.764246	0.00303575	1.92417
EMC4	EMC4	0.760339	0.0323492	1.13301
NTC_704	NTC	0.751099	0.0322041	1.12071
PDHB	PDHB	0.740433	0.00434326	1.74904
AASDHPPT	AASDHPPT	0.730703	0.0269618	1.14666
ASNA1	ASNA1	0.723533	0.00676723	1.56977
NTC_186	NTC	0.722883	0.0298006	1.10296
KMT2B_P1	KMT2B	0.720129	0.0248278	1.15585
XPO7	XPO7	0.719266	0.00319739	1.79472
PMVK	PMVK	0.71046	0.271317	0.402492
ISCU	ISCU	0.705816	0.0165716	1.2568
NTC_10	NTC	0.701626	0.125822	0.631635
EDC4	EDC4	0.691066	0.00382685	1.67042
PPP2R4	PPP2R4	0.67799	0.00354444	1.66138
SNX15_P1	SNX15	0.673169	0.00392544	1.61972
ARL2	ARL2	0.673169	0.00392544	1.61972
MDN1	MDN1	0.660269	0.131542	0.581654
ACTR1A	ACTR1A	0.658416	0.00402632	1.57697
PITPNB	PITPNB	0.652883	0.00328113	1.62175
PPP6C	PPP6C	0.638053	0.00629344	1.40443
WNK3	WNK3	0.637576	0.00303575	1.60525
RNF11	RNF11	0.631749	0.00319739	1.57634
RABIF	RABIF	0.630919	0.00402632	1.51111
ARIH2	ARIH2	0.630423	0.00762849	1.33496
PPP2R2B_P1	PPP2R2B	0.625679	0.172554	0.477441
KIAA1109	KIAA1109	0.618526	0.00319739	1.54335
RNF7	RNF7	0.608563	0.0495228	0.794293
FAM117B	FAM117B	0.60681	0.00328113	1.5073
CAMLG	CAMLG	0.601069	0.0364325	0.864645
NTC_687	NTC	0.600313	0.172527	0.458125
WDR26	WDR26	0.588149	0.00819122	1.22726
PPCDC_P1	PPCDC	0.57975	0.00799964	1.21569
SREBF2	SREBF2	0.576763	0.00354444	1.41333
GLRB	GLRB	0.572199	0.00693215	1.23545
INPP5F_ENST00000361976.2	INPP5F	0.570959	0.00530199	1.29925
MAP3K7	MAP3K7	0.565433	0.0113388	1.10001
MMAB	MMAB	0.555683	0.175085	0.420513
PSIP1	PSIP1	0.554753	0.0036364	1.35322
UBLCP1	UBLCP1	0.553776	0.0036364	1.35084
CYR61	CYR61	0.54016	0.086152	0.575127
PIK3R4	PIK3R4	0.539506	0.101829	0.53526
BCAS3	BCAS3	0.537679	0.00345461	1.32355
PPP2R5C	PPP2R5C	0.5374	0.00434326	1.26944
ACSL6_P1	ACSL6	0.53008	0.0523721	0.678979
TTC4	TTC4	0.519339	0.0386338	0.733844
TNFRSF12A	TNFRSF12A	0.51869	0.0378878	0.737317
MEN1	MEN1	0.517623	0.00336685	1.27997
NTC_78	NTC	0.51278	0.150377	0.421924
FAM53B	FAM53B	0.505983	0.00412956	1.20631
URM1	URM1	0.496329	0.0214441	0.828222
RPL14	RPL14	0.491796	0.035212	0.714732
HEXB	HEXB	0.490796	0.00354444	1.20267
RPL10A	RPL10A	0.489346	0.0298504	0.746277
WDR47	WDR47	0.489186	0.00762849	1.03588
NTC_590	NTC	0.476739	0.141816	0.404406
IDH3G	IDH3G	0.472086	0.00392544	1.13589
BIN1	BIN1	0.469906	0.0108317	0.923508
NXF1_P1	NXF1	0.465726	0.0192799	0.798672
TCEAL5	TCEAL5	0.464919	0.0323492	0.692793
NTC_209	NTC	0.462373	0.0631787	0.554584
POLR3K	POLR3K	0.459836	0.086152	0.489604
NAA25	NAA25	0.458783	0.12161	0.4198
FABP3	FABP3	0.455566	0.0409471	0.632224
C9orf72	C9orf72	0.452953	0.0110827	0.885684
GM2A	GM2A	0.451086	0.00434326	1.06555
NTC_443	NTC	0.449876	0.0223811	0.742349
KLHDC7A	KLHDC7A	0.448606	0.110477	0.429193
LPHN1	LPHN1	0.448306	0.0433767	0.610926
NTC_442	NTC	0.442483	0.11837	0.410074
GLCCI1	GLCCI1	0.442269	0.0108317	0.869193
NTC_180	NTC	0.44226	0.0392434	0.62192
MRPL30_P2	MRPL30	0.436933	0.00530199	0.994267
MAPK1	MAPK1	0.435653	0.00517251	0.996033
MARCKS	MARCKS	0.430349	0.00799964	0.902413
KMT2E	KMT2E	0.426126	0.00965118	0.858823
RGPD3	RGPD3	0.425273	0.0126998	0.806404
LIPT2	LIPT2	0.422536	0.0258758	0.67061
ACSL4	ACSL4	0.417759	0.0192799	0.716414
MAP2K2	MAP2K2	0.416543	0.0737668	0.471584
ELOVL6	ELOVL6	0.414476	0.0054344	0.938726
KDM2A	KDM2A	0.411016	0.0145223	0.755433
KEAP1	KEAP1	0.409483	0.0617537	0.495203
CMAS	CMAS	0.404536	0.0323492	0.602814
UBE2K	UBE2K	0.402679	0.00584972	0.899129
DOPEY1	DOPEY1	0.401676	0.0712223	0.460877
GRIPAP1	GRIPAP1	0.400616	0.00858673	0.827742
TP53INP2_P1	TP53INP2	0.400089	0.034339	0.585816
RASSF8	RASSF8	0.398353	0.0486024	0.523174
MGEA5	MGEA5	0.398256	0.0280869	0.617893
DLAT	DLAT	0.388833	0.0126998	0.737307
GCSH	GCSH	0.387649	0.00858673	0.800951
CAMKK2	CAMKK2	0.384563	0.086152	0.409457
ST8SIA2	ST8SIA2	0.383613	0.0317083	0.574969
MAP2K1	MAP2K1	0.383063	0.0158619	0.689377
SSR3	SSR3	0.373233	0.0103449	0.740969
NTC_809	NTC	0.371629	0.045511	0.498683
C20orf166	C20orf166	0.367113	0.0219014	0.609234
ATP6V1B2	ATP6V1B2	0.365186	0.0148475	0.667687
NTC_956	NTC	0.358616	0.00886665	0.735967
ARL1	ARL1	0.357856	0.0110827	0.699736
TPD52	TPD52	0.355819	0.0176885	0.623506
ZYX	ZYX	0.354796	0.0417438	0.489409
ALG13	ALG13	0.333979	0.0142034	0.617063
GRIA2	GRIA2	0.332996	0.0617537	0.402704
NPR3	NPR3	0.332516	0.0280869	0.515897
BHMT2	BHMT2	0.331316	0.00879082	0.681176
TTBK1	TTBK1	0.330616	0.0323492	0.492663
SORBS1_P1	SORBS1	0.328989	0.0223672	0.54296
TSC2	TSC2	0.326979	0.0393922	0.459272
CLMP	CLMP	0.307406	0.0248278	0.493406
NTC_229	NTC	0.306549	0.014266	0.565798
CLU_P2	CLU	0.302916	0.0238168	0.491668
ST3GAL3	ST3GAL3	0.29799	0.0264139	0.470277
TOMM22	TOMM22	0.292106	0.0196968	0.498218
SETMAR	SETMAR	0.287716	0.0371541	0.411432
ANK2_ENST00000264366.6	ANK2	0.286579	0.0386338	0.404946
FAR1	FAR1	0.284466	0.0286645	0.438833
NTC_270	NTC	0.282433	0.038082	0.400851
RPS6KA3	RPS6KA3	0.260483	0.0116001	0.504174
C16orf13	C16orf13	0.246043	0.0180751	0.428833
NTC_822	NTC	0.231166	0.0169049	0.409624
MTMR3	MTMR3	-0.176707	0.0054344	-0.400215
PIGS_P1	PIGS	-0.207007	0.0036364	-0.504958
NYAP1	NYAP1	-0.207311	0.00921204	-0.42201
XPO1	XPO1	-0.236121	0.00942933	-0.478267
TET2	TET2	-0.23738	0.0180751	-0.413735
CNTFR	CNTFR	-0.24487	0.00412956	-0.583795
PDPK1	PDPK1	-0.252054	0.00693215	-0.544218
CHD4	CHD4	-0.268087	0.0036364	-0.653953
DOT1L	DOT1L	-0.278091	0.0330012	-0.411983
SLC1A7	SLC1A7	-0.283314	0.0113388	-0.551168
RPS12	RPS12	-0.283967	0.0248278	-0.455785
WIPI2	WIPI2	-0.28533	0.0165716	-0.508069
VANGL2	VANGL2	-0.286807	0.0142034	-0.529907
WDR11	WDR11	-0.296707	0.0378878	-0.421769
CDK5	CDK5	-0.32792	0.0468047	-0.436039
AKT3	AKT3	-0.328604	0.0595568	-0.402562
DDX1	DDX1	-0.329447	0.0188707	-0.568037
SLC22A15	SLC22A15	-0.345454	0.0393922	-0.485221
HDAC3	HDAC3	-0.349787	0.0243177	-0.564583
NARS2	NARS2	-0.350047	0.020995	-0.587338
RNF183	RNF183	-0.352224	0.0169368	-0.623848
MAP2K7	MAP2K7	-0.352244	0.00570821	-0.790259
CACNA1A	CACNA1A	-0.353704	0.0286645	-0.545643
ATXN7L3	ATXN7L3	-0.36571	0.0371541	-0.522964
BAG6	BAG6	-0.368077	0.0350252	-0.53578
TSPO	TSPO	-0.374097	0.0196968	-0.638062
PIGQ	PIGQ	-0.377674	0.0176885	-0.661802
AGXT	AGXT	-0.383107	0.0110827	-0.749111
C2orf49	C2orf49	-0.384624	0.034339	-0.563171
TNKS	TNKS	-0.386537	0.00879082	-0.794709
USP16	USP16	-0.388184	0.0192799	-0.665695
SUSD3	SUSD3	-0.399307	0.0103449	-0.792734
SLC17A6	SLC17A6	-0.399984	0.0192799	-0.685931
PRKAB1	PRKAB1	-0.40722	0.0763851	-0.454862
NTC_24	NTC	-0.408461	0.017776	-0.714874
YKT6	YKT6	-0.42031	0.0248278	-0.674624
SMG9	SMG9	-0.424344	0.0323492	-0.63233
DICER1	DICER1	-0.42588	0.0298504	-0.649489
PPP1R37	PPP1R37	-0.427787	0.0563833	-0.534242
HSP90AA1	HSP90AA1	-0.429707	0.0248278	-0.689707
NDUFA4	NDUFA4	-0.430124	0.0162134	-0.769976
PSPC1	PSPC1	-0.432377	0.0184692	-0.749549
EIF1	EIF1	-0.432524	0.0162134	-0.774273
PIGB	PIGB	-0.434917	0.0173091	-0.766205
ACAT2	ACAT2	-0.43594	0.0433767	-0.594075
HNRNPA1	HNRNPA1	-0.441067	0.0563833	-0.550826
MLLT1	MLLT1	-0.443144	0.0108317	-0.870912
HMBS_P1	HMBS	-0.444667	0.0108317	-0.873906
NTC_219	NTC	-0.447187	0.105834	-0.436174
SMG8	SMG8	-0.44982	0.0350252	-0.654768
TFRC	TFRC	-0.453347	0.0476964	-0.599105
LMNB1	LMNB1	-0.455244	0.0628771	-0.546979
SCG2	SCG2	-0.459174	0.0876262	-0.485515
SENP2	SENP2	-0.464084	0.115939	-0.434276
SLC16A1_P2	SLC16A1	-0.466304	0.086152	-0.49649
FLAD1	FLAD1	-0.478287	0.0101089	-0.954325
PPP1R2	PPP1R2	-0.484117	0.0737668	-0.548088
RAC1	RAC1	-0.487417	0.0148475	-0.891168
SERF2_P1	SERF2	-0.491247	0.0205542	-0.828783
NUP107	NUP107	-0.491937	0.0378878	-0.699289
BNC2	BNC2	-0.496997	0.123548	-0.451354
NTC_617	NTC	-0.502994	0.136862	-0.434445
DNAJA3	DNAJA3	-0.505107	0.110477	-0.483249
MAP1B	MAP1B	-0.508554	0.00921204	-1.03523
SEPHS2	SEPHS2	-0.515617	0.0486024	-0.677182
RAB4A	RAB4A	-0.517027	0.00879082	-1.06299
PHOSPHO2-KLHL23	PHOSPHO2-KLHL23	-0.518334	0.00492207	-1.19624
PHOSPHO2	PHOSPHO2	-0.518334	0.00492207	-1.19624
C11orf73	C11orf73	-0.518657	0.00676723	-1.12527
TIAL1	TIAL1	-0.520191	0.00629344	-1.145
RFK	RFK	-0.52194	0.00570821	-1.17097
PIGT	PIGT	-0.523047	0.00530199	-1.19023
FADS2_P2	FADS2	-0.523727	0.0514075	-0.67507
UBXN7	UBXN7	-0.52492	0.00423519	-1.2457
WDHD1	WDHD1	-0.528587	0.0180751	-0.921285
C12orf44	C12orf44	-0.53033	0.00879082	-1.09034
RNF121	RNF121	-0.53544	0.00423519	-1.27067
TBRG1	TBRG1	-0.545534	0.013584	-1.0185
MVP	MVP	-0.546717	0.131542	-0.481622
TAOK1	TAOK1	-0.549781	0.00434326	-1.29868
MRPL30_P1	MRPL30	-0.553787	0.0275194	-0.864108
OSBPL11	OSBPL11	-0.555724	0.00345461	-1.36797
NUP37	NUP37	-0.55831	0.00781209	-1.17649
METTL16	METTL16	-0.55972	0.0113388	-1.0889
GAPDH_P1	GAPDH	-0.56194	0.115939	-0.525848
RBM14-RBM4_P2	RBM14-RBM4	-0.562684	0.0350252	-0.819054
RPRD2	RPRD2	-0.572007	0.00434326	-1.35119
PIGK	PIGK	-0.573027	0.00402632	-1.37245
ACACA	ACACA	-0.57452	0.00858673	-1.18706
FUS	FUS	-0.576327	0.00570821	-1.29299
MYH10	MYH10	-0.579794	0.0036364	-1.41431
IPO11	IPO11	-0.582034	0.101829	-0.577453
RABGAP1	RABGAP1	-0.584647	0.00445383	-1.37466
SOX4_P1	SOX4	-0.587344	0.00354444	-1.43926
TNPO3	TNPO3	-0.592947	0.133602	-0.518347
PIM1	PIM1	-0.604824	0.00693215	-1.30589
FBXO42	FBXO42	-0.608221	0.00328113	-1.51081
CHTOP	CHTOP	-0.610447	0.060647	-0.74303
SPEN	SPEN	-0.610584	0.00492207	-1.40914
SET	SET	-0.614464	0.00504589	-1.41146
PSTK_P1	PSTK	-0.616407	0.167573	-0.478206
SNUPN	SNUPN	-0.617957	0.135687	-0.536055
ZNF827	ZNF827	-0.618167	0.0563833	-0.771998
CLINT1	CLINT1	-0.621584	0.00434326	-1.4683
DNAJB14	DNAJB14	-0.625941	0.00445383	-1.47175
TMEM201	TMEM201	-0.627157	0.020995	-1.0523
DYRK1B	DYRK1B	-0.630274	0.00504589	-1.44778
NUDT16L1	NUDT16L1	-0.632997	0.00921204	-1.28856
GLUD1	GLUD1	-0.636147	0.0378878	-0.904284
NPLOC4	NPLOC4	-0.636264	0.0292523	-0.975927
GRIN2C	GRIN2C	-0.636974	0.131542	-0.561133
C6orf57	C6orf57	-0.639397	0.00423519	-1.51737
ATF6	ATF6	-0.64327	0.196343	-0.454783
C22orf29	C22orf29	-0.646917	0.0103449	-1.28431
GNB1L	GNB1L	-0.646917	0.0103449	-1.28431
RAN	RAN	-0.662257	0.0253471	-1.05701
FLCN	FLCN	-0.67241	0.00345461	-1.65521
NTC_640	NTC	-0.679297	0.104509	-0.666286
MAU2	MAU2	-0.679484	0.0176885	-1.19067
TARS2	TARS2	-0.685434	0.0936567	-0.704942
STK11_P1	STK11	-0.68576	0.0378878	-0.974809
PCGF3	PCGF3	-0.686807	0.0155172	-1.24256
COX18	COX18	-0.688294	0.0036364	-1.67897
ATG14	ATG14	-0.694414	0.0393922	-0.975366
CLCC1	CLCC1	-0.698717	0.00402632	-1.67349
COG8	COG8	-0.700647	0.0393922	-0.984122
PTK2	PTK2	-0.706764	0.0118668	-1.36099
NUP88	NUP88	-0.70792	0.00629344	-1.55821
HUNK	HUNK	-0.709074	0.0280869	-1.10013
HDAC8	HDAC8	-0.70943	0.00819122	-1.48033
PRKDC	PRKDC	-0.709827	0.060647	-0.863995
METTL6	METTL6	-0.711587	0.00965118	-1.43415
EMC3_P1	EMC3	-0.714007	0.00412956	-1.70226
POU4F1	POU4F1	-0.716327	0.00434326	-1.6921
TKT_P1	TKT	-0.722274	0.00468266	-1.68254
SPSB3	SPSB3	-0.725674	0.0323492	-1.08135
NDUFB3	NDUFB3	-0.730797	0.00693215	-1.57789
FAM60A	FAM60A	-0.732907	0.00480101	-1.69937
MRPS10	MRPS10	-0.734627	0.034339	-1.07565
TPR	TPR	-0.736637	0.0129887	-1.38962
NUP155	NUP155	-0.737591	0.00799964	-1.54668
ZWINT	ZWINT	-0.744721	0.0336645	-1.09685
NUP35	NUP35	-0.755437	0.00693215	-1.63109
ATP5J2	ATP5J2	-0.756514	0.0233248	-1.23477
CDK7	CDK7	-0.758334	0.29647	-0.400415
HUWE1	HUWE1	-0.759154	0.00965118	-1.53001
CPOX	CPOX	-0.762624	0.00879082	-1.56793
IL2RB	IL2RB	-0.770367	0.0386338	-1.08855
METTL5	METTL5	-0.775634	0.00412956	-1.84919
FAM122A	FAM122A	-0.781407	0.00328113	-1.941
HSD17B4	HSD17B4	-0.781627	0.00392544	-1.88068
ADSL	ADSL	-0.781667	0.00412956	-1.86357
ALAD	ALAD	-0.786514	0.0145223	-1.44559
MRPS31	MRPS31	-0.793184	0.0228417	-1.30183
EIF4G1	EIF4G1	-0.79842	0.00799964	-1.67423
TTC3	TTC3	-0.79959	0.00468266	-1.86265
FNBP1L	FNBP1L	-0.802714	0.00354444	-1.96701
MRPS11	MRPS11	-0.811504	0.00599439	-1.80337
RBM33	RBM33	-0.81418	0.0148475	-1.4886
ZNF259	ZNF259	-0.81509	0.0450632	-1.09726
OPA1	OPA1	-0.817447	0.267847	-0.467673
NTC_1027	NTC	-0.820507	0.0695663	-0.94982
AMIGO3_P2	AMIGO3	-0.82236	0.0357229	-1.19
NANS	NANS	-0.822544	0.00354444	-2.0156
ARHGDIA	ARHGDIA	-0.83938	0.00354444	-2.05686
DPH5	DPH5	-0.839474	0.00392544	-2.01987
RSRC2	RSRC2	-0.84329	0.0425536	-1.1562
SYT11	SYT11	-0.843777	0.00336685	-2.08647
BTAF1	BTAF1	-0.849927	0.00744876	-1.80857
CMTR1	CMTR1	-0.851254	0.0155172	-1.54008
SLMAP	SLMAP	-0.85298	0.00382685	-2.06179
CHP1	CHP1	-0.86944	0.013584	-1.62322
EIF2AK4	EIF2AK4	-0.87907	0.00392544	-2.11514
RPE	RPE	-0.88122	0.00354444	-2.15939
CSNK2B	CSNK2B	-0.888944	0.00445383	-2.09014
CMIP	CMIP	-0.889597	0.00879082	-1.82899
RHEB	RHEB	-0.891747	0.167573	-0.691814
TMEM110-MUSTN1	TMEM110-MUSTN1	-0.894211	0.0205542	-1.50862
GLMN	GLMN	-0.914254	0.00819122	-1.90773
INTS10	INTS10	-0.916681	0.0145223	-1.68483
POLG	POLG	-0.935051	0.00762849	-1.98003
CSNK2A1	CSNK2A1	-0.938144	0.00345461	-2.30934
USP10	USP10	-0.950597	0.00345461	-2.33999
TTC7B	TTC7B	-0.951157	0.00412956	-2.26765
CYP3A7-CYP3AP1	CYP3A7-CYP3AP1	-0.955444	0.0233248	-1.55946
TELO2	TELO2	-0.957664	0.00762849	-2.02791
MPHOSPH8_P1	MPHOSPH8	-0.957737	0.00423519	-2.27283
ATP5I	ATP5I	-0.960537	0.0258758	-1.52448
OIP5	OIP5	-0.961794	0.0248278	-1.54374
KDM1A	KDM1A	-0.96558	0.00402632	-2.31265
MLST8	MLST8	-0.967994	0.0103449	-1.92173
NR2C2AP	NR2C2AP	-0.988934	0.020995	-1.65932
USP22	USP22	-1.00256	0.00328113	-2.49034
LSM12	LSM12	-1.00329	0.00345461	-2.46971
OTUD6B	OTUD6B	-1.01211	0.00345461	-2.49141
MRPS9	MRPS9	-1.02251	0.0891207	-1.07366
GLS2	GLS2	-1.03193	0.0165716	-1.83749
FECH	FECH	-1.03335	0.00744876	-2.19889
PGD	PGD	-1.03438	0.00319739	-2.58099
MRPL41	MRPL41	-1.0364	0.144277	-0.871405
PIGF	PIGF	-1.04765	0.0248278	-1.68155
LRPPRC	LRPPRC	-1.05955	0.00879082	-2.1784
FBXL5_P1	FBXL5	-1.06416	0.00480101	-2.46743
SMC1A	SMC1A	-1.07006	0.133602	-0.935436
PPP2R1A_P1	PPP2R1A	-1.07122	0.013584	-1.99993
CNOT4	CNOT4	-1.07464	0.00328113	-2.66939
DHX36	DHX36	-1.0804	0.108703	-1.04125
SNRK	SNRK	-1.09199	0.148726	-0.903748
ATF2	ATF2	-1.09236	0.00336685	-2.70116
AIFM1	AIFM1	-1.09451	0.0223672	-1.80637
SLC35A5	SLC35A5	-1.10027	0.00319739	-2.7454
IRS2	IRS2	-1.10134	0.0574251	-1.36665
CAPRIN1	CAPRIN1	-1.10328	0.00629344	-2.42844
OAZ3_P2	OAZ3	-1.12989	0.00480101	-2.61984
CTAGE5	CTAGE5	-1.15488	0.00345461	-2.84286
WARS2	WARS2	-1.15777	0.0126998	-2.19538
MAPKAP1_P1	MAPKAP1	-1.16569	0.00942933	-2.36114
HDAC2	HDAC2	-1.16839	0.00838689	-2.42605
CEP350	CEP350	-1.18807	0.0101089	-2.37056
NDUFB8	NDUFB8	-1.19412	0.00311562	-2.99301
DPF2_P1	DPF2	-1.20515	0.00456695	-2.8205
PYROXD1	PYROXD1	-1.20582	0.41796	-0.456845
SEH1L	SEH1L	-1.21014	0.0563833	-1.51129
NDUFS2	NDUFS2	-1.22217	0.00456695	-2.86033
GADD45GIP1	GADD45GIP1	-1.23892	0.00354444	-3.03591
SNAP25	SNAP25	-1.27055	0.00295775	-3.21328
TMX2	TMX2	-1.27464	0.00744876	-2.71233
SEC63	SEC63	-1.27539	0.00345461	-3.13949
AHCY	AHCY	-1.27579	0.00303575	-3.21209
SOX11	SOX11	-1.27632	0.00295775	-3.22786
NDUFB7	NDUFB7	-1.28941	0.00319739	-3.21734
APC_P2	APC	-1.29435	0.0238168	-2.10089
COX5A	COX5A	-1.29746	0.00295775	-3.28134
RAB3A	RAB3A	-1.30198	0.0162134	-2.33072
BCS1L	BCS1L	-1.3122	0.00373052	-3.18633
PLAA	PLAA	-1.3379	0.00319739	-3.33833
CBLL1	CBLL1	-1.34602	0.00295775	-3.40414
GFER	GFER	-1.3501	0.0173091	-2.3785
TAF11	TAF11	-1.35183	0.00373052	-3.28255
DNMT1	DNMT1	-1.37433	0.0113388	-2.67367
MAD2L1	MAD2L1	-1.37539	0.00530199	-3.12978
PPP1R8	PPP1R8	-1.37979	0.0777225	-1.53082
COX5B	COX5B	-1.38032	0.00303575	-3.47528
COQ6	COQ6	-1.38935	0.00319739	-3.46672
ALKBH8	ALKBH8	-1.40796	0.216444	-0.935808
MRPS23	MRPS23	-1.41992	0.0126998	-2.69246
TARDBP	TARDBP	-1.42819	0.00354444	-3.4997
ERAL1	ERAL1	-1.433	0.00319739	-3.57564
PPP2R2A	PPP2R2A	-1.44272	0.00710066	-3.09998
FAM161B	FAM161B	-1.46282	0.00303575	-3.68299
NSD1	NSD1	-1.46379	0.00336685	-3.61962
UQCRC1_P1	UQCRC1	-1.47452	0.00295775	-3.72912
NDUFC1_P1	NDUFC1	-1.47669	0.00303575	-3.71791
HSD17B10	HSD17B10	-1.48176	0.0553573	-1.86231
SYT10	SYT10	-1.50835	0.0173091	-2.6573
TADA1	TADA1	-1.52985	0.00295775	-3.86906
TTI2	TTI2	-1.53679	0.00336685	-3.80013
AARS2	AARS2	-1.53839	0.00345461	-3.7869
SELRC1	SELRC1	-1.55409	0.00303575	-3.91278
DHX30_P1	DHX30	-1.55412	0.00319739	-3.87785
TOP1	TOP1	-1.56562	0.00392544	-3.76706
SATB1_P2	SATB1	-1.57103	0.0173091	-2.76773
NDUFB2	NDUFB2	-1.57345	0.00295775	-3.97933
COX7C	COX7C	-1.57435	0.00303575	-3.9638
COX7B	COX7B	-1.58175	0.00295775	-4.00032
SEL1L	SEL1L	-1.60912	0.00328113	-3.99702
USP8	USP8	-1.63121	0.0425536	-2.23649
CARS2	CARS2	-1.63242	0.00319739	-4.07322
MARS2	MARS2	-1.6407	0.0286645	-2.53104
TMEM126B	TMEM126B	-1.65225	0.00295775	-4.17861
COX11	COX11	-1.66719	0.00303575	-4.19753
UQCRQ	UQCRQ	-1.67952	0.00303575	-4.22859
CYCS	CYCS	-1.69039	0.00295775	-4.27505
NDUFA5	NDUFA5	-1.69249	0.00295775	-4.28037
UBE2L3	UBE2L3	-1.69942	0.00412956	-4.05158
MRPL48	MRPL48	-1.71534	0.066349	-2.02095
KIAA0895_P2	KIAA0895	-1.76581	0.0750666	-1.98575
NDUFA9_ENST00000266544.5	NDUFA9	-1.78425	0.00295775	-4.51245
UQCRB	UQCRB	-1.78859	0.00295775	-4.52341
UFC1	UFC1	-1.79882	0.00295775	-4.54929
UBR4	UBR4	-1.79962	0.00303575	-4.53097
UQCRFS1	UQCRFS1	-1.80979	0.00328113	-4.49547
OXA1L	OXA1L	-1.81435	0.172554	-1.38449
NDUFA8	NDUFA8	-1.87102	0.00295775	-4.73188
TMEM261	TMEM261	-1.88855	0.00311562	-4.73358
NDUFS5_P1	NDUFS5	-1.92829	0.00295775	-4.87671
NFU1	NFU1	-1.96522	0.00295775	-4.97012
MUTYH	MUTYH	-1.98699	0.00517251	-4.54285
COX17	COX17	-2.01239	0.00295775	-5.0894
COX6B1	COX6B1	-2.03565	0.00295775	-5.14825
NDUFB6	NDUFB6	-2.04009	0.00295775	-5.15946
NDUFS8	NDUFS8	-2.04295	0.00295775	-5.16671
COX6C	COX6C	-2.05732	0.00295775	-5.20304
NDUFA11	NDUFA11	-2.05995	0.00295775	-5.2097
FUT5	FUT5	-2.05995	0.00295775	-5.2097
ACAD11	ACAD11	-2.07199	0.00295775	-5.24014
SDHC	SDHC	-2.09315	0.00295775	-5.29367
NDUFC2	NDUFC2	-2.09399	0.00311562	-5.24849
RPL36A-HNRNPH2	RPL36A-HNRNPH2	-2.12675	0.0304016	-3.22651
DCPS	DCPS	-2.16352	0.00402632	-5.18183
COX16	COX16	-2.20645	0.00295775	-5.58021
NDUFB9	NDUFB9	-2.24102	0.00295775	-5.66763
FH	FH	-2.26282	0.00295775	-5.72276
NDUFB4	NDUFB4	-2.29712	0.00295775	-5.80951
CCDC101	CCDC101	-2.29865	0.00295775	-5.81338
NDUFV2	NDUFV2	-2.58069	0.00295775	-6.52666
COX19	COX19	-2.61152	0.00311562	-6.54566
STXBP4	STXBP4	-2.70182	0.00295775	-6.83301
MAPT	MAPT	-2.74562	0.00295775	-6.94378
SUPT20H	SUPT20H	-2.74745	0.00295775	-6.94842
UBA5	UBA5	-2.76035	0.00295775	-6.98104
UFL1	UFL1	-2.93069	0.00295775	-7.41182
UFM1	UFM1	-3.06682	0.00295775	-7.75611
DDRGK1	DDRGK1	-3.14462	0.00295775	-7.95287
CCNC	CCNC	-3.16265	0.00295775	-7.99847
