## Supplementary Table 7 for "Human iPSC 4R tauopathy model uncovers modifiers of tau propagation"

### Sheet: Sheet1
Table S7: shRNA sequences
Table of shRNA sequences used to target UBA5, UFM1, and UFBP1 for repression.
Gene	Sequence
control	GCTTCGCGCCGTAGTCTTA
UBA5	GGTAAGTTGCTACTCTTTGAT
UFM1	CCAATGATGGAATAGGAATAA
UFBP1	GCAAGTTCATCTACATAACCC
