## Supplementary Table 8 for "Human iPSC 4R tauopathy model uncovers modifiers of tau propagation"

### Sheet: Sheet1
Table S8: qPCR primers
Table of primer sequences used to quantify mRNA levels after shRNA transduction in neurons by qRT-PCR.
Gene	Primer Sequence (5’-3’)
ACTB	F	GGACTTCGAGCAAGAGATGG
	R	AGCACTGTGTTGGCGTACAG
UFM1	F	GGTTTCCTTTAAGATCACGCTGA
	R	CCGCAGTTCTGAACCATGTTTT
UBA5	F	GCAGTTTCAGGGCATATACAGC
	R	AAGATCCCAGCAACCACACC
4R	F	CCCATGCCAGACCTGAAGAA
	R	CACACTTGGACTGGACGTTG
GAPDH	F	CCATCTTCCAGGAGCGAGAT
	R	TGCTGATGATCTTGAGGCTG
